# Actuation of CRP activating region 3 by acetylation modulates *V. cholerae* sugar utilization and virulence

**DOI:** 10.64898/2026.01.27.701997

**Authors:** Renato E.R.S. Santos, Jacob A. Gibson, Pallabi Basu, Michael J. Gebhardt, Chris Akut, William P. Robins, John J. Mekalanos, Simon L. Dove, Paula I. Watnick

**Affiliations:** Division of Infectious Diseases, Boston Children’s Hospital, 300 Longwood Avenue, Boston, MA 02115, USA; Department of Pediatrics, Harvard Medical School, 25 Shattuck Street, Boston, MA 02115, USA; Biological and Biomedical Sciences Program, Harvard Medical School, 25 Shattuck Street, Boston, MA 02115, USA; Department of Microbiology and Immunobiology, University of Iowa, USA; Department of Microbiology, Harvard Medical School, 25 Shattuck Street, Boston, MA 02115, USA

**Keywords:** *V. cholerae*, cAMP receptor protein, lysine acetylation, virulence, acetate switch, small RNA

## Abstract

The cyclic AMP receptor protein or CRP is a global regulator of bacterial metabolism that activates transcription of genes required for utilization of alternative carbon sources in response to the second messenger cAMP, which is synthesized in the setting of glucose scarcity. CRP activates transcription through contact with RNA polymerase at three sites termed activating regions (ARs) 1-3. AR3 was previously reported to be functional only when CRP K52 was mutated to a neutral residue and to be essential for transcription only in the absence of AR1 and AR2. Multiple proteomic studies have reported acetylation of CRP K52. This post-translational modification is predicted to activate AR3. To probe the role of K52 acetylation (K52QAc) and AR3 at the genome level, we used ChIP-seq and RNA-seq analysis to compare WT CRP with a CRP K52Q mutant that mimics CRP K52Ac. We report that CRP K52Q binds to hundreds of new sites on the chromosome, resulting in increased abundance of known as well as previously unknown transcripts. These transcripts increase uptake and metabolism of dietary sugars such as maltose and galactose, repress acetate consumption, and augment virulence gene expression. We attribute the repression of acetate consumption to a novel small RNA, CrbZ, which is positively regulated by CRP K52Q in LB broth and by WT CRP specifically in minimal medium containing maltose. This study highlights the role of post-translational modifications in molding the CRP regulon to optimize pathogen metabolism and virulence gene expression in the human intestine in response to nutritional cues.

**Significance statement:** As a model in the field of bacterial transcription, the structure and function of the cAMP receptor protein (CRP), a global transcription regulator, has been exhaustively investigated. These studies have established three activating regions (ARs) where CRP contacts RNA polymerase, of which only two were thought to participate in transcription activation by native CRP. Here we provide evidence that post-translational acetylation of *V. cholerae* CRP lysine 52 actuates AR3, enabling occupancy of hundreds of novel CRP binding sites and the transcription of genes encoding novel small RNAs. These changes alter virulence gene expression, promote utilization of dietary carbon sources, and delay acetate uptake. We propose that acetylation of CRP K52 engages AR3, thus optimizing *V. cholerae* fitness in the human intestine.
