## Supplementary material for "Actuation of CRP activating region 3 by acetylation modulates *V. cholerae* sugar utilization and virulence": Table S4

### Sheet: Table of contents
Table S4: List of meme sites for WT CRP and CRP K52Q
Sheet 1	WT CRP MEME-1 hits
Sheet 2	CRP K52Q MEME- 1 hits
Sheet 3	CRP K52Q MEME-2 hits

### Sheet: Sheet 1
--------------------------------------------------------------------------------
Motif WWDNTGTGATHTTKRTCAC MEME-1 sites sorted by position p-value
--------------------------------------------------------------------------------
Sequence name Strand Start P-value Site
------------- ------ ----- --------- -------------------
CRP_ge4_R17_1100205-1100 + 51 2.28e-08 ATTGCTGTCT TTGGTGTGATTGTTATCAC TTATTTGCGC
CRP_ge4_R26_756541-75674 + 42 4.95e-08 TATCGCGGAA ATAATGTGATTTAGATCAC CTTATCTTGA
CRP_ge4_R4_897253-897453 - 44 5.96e-08 TCAATCCTGT TTTTTGTGATTTGGCTCGC TCACATCAAA
CRP_ge4_R30_298644-29884 + 24 8.48e-08 ACAATATTGT TAACTGTGATGGTGAGCAC TGTTTTAATT
CRP_ge4_R31_11841-12041 + 1 1.19e-07 . TATTTGTGATGTTTGTCAC TAATCGATCT
CRP_ge4_R64_1158188-1158 + 12 2.25e-07 GCTTGAAACG TAGGTTTGATATTGCTCAC GTTTTTGTGT
CRP_ge4_R59_2845153-2845 + 67 2.25e-07 TTTTGCATAG TCACTGTGATTTTCATCAC GATAATAAGC
CRP_ge4_R45_2433644-2433 - 43 2.25e-07 ATTTAAATGA TTTTTGTGATTTTAATCAC CTTAAGTGTT
CRP_ge4_R29_2457597-2457 + 44 2.25e-07 TTAATTAACA AAGGTGTGATTGCTATCAC TCAATGCCTT
CRP_ge4_R32_581255-58145 + 22 5.41e-07 TAGAAGAAAA TATTTGTGATATAGTTCAC AACCTGCGCG
CRP_ge4_R53_98828-99028 + 39 9.28e-07 TCTCGCTGTT TGGTTGTGATCTTTATCAC TTAAATGGCT
CRP_ge4_R40_514662-51486 - 50 1.20e-06 ATGATGTTGC TAATTGTGACTCTCATCAC AGTTGGCGGT
CRP_ge4_R19_1427779-1427 - 69 1.36e-06 GATATTGGCC ATTTTGTGATTTTTATCAA TTTATAGTGG
CRP_ge4_R11_815258-81545 + 28 1.54e-06 ATTCAACAGT AAATTGTGATATGATTCAC ACGCGGCTCC
CRP_ge4_R36_1305912-1306 - 44 1.97e-06 ATTACATAAC TTAACGTGACACTGATCAC CTTATAAAAT
CRP_ge4_R2_994487-994687 - 46 1.97e-06 TACACGGGCC ATAGTGTGACCTGTGTCAT GTTTCGGTGT
CRP_ge4_R54_2826422-2826 - 41 2.22e-06 CTATTTGCCC TATATGTGACTGGTGTCAC AATTGAGTTT
CRP_ge4_R62_1061083-1061 - 60 3.94e-06 AAAACCTCAT CATTTGTGATCCTAATCAC CCGTGGTTCT
CRP_ge4_R5_598279-598479 - 36 4.40e-06 AAAATTGGAG ATGCTGTGACTGTTGTCAA CTTTAGCCTT
CRP_ge4_R37_800947-80114 + 36 4.91e-06 GCGACAGTCT CAATTGTGAAATGGCTCGC AAGCACTCTT
CRP_ge4_R50_1589243-1589 + 39 6.75e-06 CACAAACCCA AATCTGTGAGCTTGTGCCC TTCCTGACAA
CRP_ge4_R48_115864-11606 + 51 7.49e-06 AAACCGGAAA GAAGTGTTAGATTGATCAC GTTTTGTTGG
CRP_ge4_R44_845351-84555 - 42 8.30e-06 TGGGTGTAAC ACACTGTTATGGTTATCAC TAATGGTTAT
CRP_ge4_R46_152759-15295 + 30 9.19e-06 TGAATTGTTA TTACTGTGATTGATGTGGC ACGTAAATTA
CRP_ge4_R12_97078-97278 + 67 9.19e-06 TTGTTGTTTT TCGCTGTTATATTGAGCGC AAAATGTCAC
CRP_ge4_R4_897253-897453 + 69 9.19e-06 AAAAACAGGA TTGATGTGATCCTACTCAA CTTATCCACC
CRP_ge4_R43_1224697-1224 + 30 1.24e-05 CAAAAAATTG ACGCTGTGATACTGGTCTC ATAATCTGGC
CRP_ge4_R38_2374309-2374 - 27 1.36e-05 CGCGGATTGC TAAGTGTGATCTGGATTGG AAGAAATCTC
CRP_ge4_R24_2472271-2472 - 36 1.36e-05 GCCTTGGCTT GTGCCGTGAAGTGGATCCC ATAAGCCCAT
CRP_ge4_R16_2049030-2049 - 48 1.36e-05 TAGAAATAGG ATAGTGTGAGCTGTGTCCA TTTAATTTCA
CRP_ge4_R25_284808-28500 + 46 1.50e-05 GCGCTGGATA TTTCTGTGATAGAGCTTGC ATATCTTGAA
CRP_ge4_R21_657598-65779 + 42 1.50e-05 CTGAGTTATA TTTGCGAGATCTCGCTCAC TAGCCTGATT
CRP_ge4_R18_1015790-1015 - 57 1.50e-05 TATGCGTATT AAGGTGTGATAATGGTCAA ATTTTAATTT
CRP_ge4_R4_897253-897453 + 16 1.81e-05 TTATGGCGTA TTTTCGTGATCTCTATCGT TTGATGTGAG
CRP_ge4_R38_2374309-2374 - 70 1.98e-05 TTGCCGCAAT CTTGTGTGATGTCGATCGG CTTTCTTTGC
CRP_ge4_R48_115864-11606 + 9 2.60e-05 TGTTTAGT TTGGTGTGATGTGCTTCCA AGAGCGCTTT
CRP_ge4_R49_79118-79318 + 51 3.10e-05 ATTGATGACT AAACATTGACTCTGGTCAC ATTTTTATCC
CRP_ge4_R17_1100205-1100 + 27 3.69e-05 ATTAATTATG AAAGTTTGATGTTTATTGC TGTCTTTGGT
CRP_ge4_R35_741737-74193 + 25 4.01e-05 ATCGCAGCCT GAGGTGTGCTTTACATCAC TTCAGGCTGC
CRP_ge4_R55_596011-59621 - 37 5.58e-05 GCGCTACAAA TTACCGTGATTCAGTTAAC AAATTGGAAA
CRP_ge4_R24_2472271-2472 - 78 5.58e-05 AATG AATTTGTTAACGTGCGCGC AGTGTAAAGC
CRP_ge4_R14_785218-78541 + 74 5.58e-05 CTCACTGAAA AAACTTTGAACTTAGTCAT TATCGGAA
CRP_ge4_R41_2482122-2482 - 25 6.05e-05 ATGGGCTATA AAACCTTGAAGTTGCTCAT CCATTACTAT
CRP_ge4_R20_2450912-2451 - 70 6.05e-05 GTTTGAAATT AAACAGTGATTCAGGGCAT TGGTCATGGC
CRP_ge4_R15_1548913-1549 - 50 6.05e-05 AAATTGCACA TTAACGTGACTCATATCAT TAATTTGTAT
CRP_ge4_R64_1158188-1158 + 37 6.55e-05 TCACGTTTTT GTGTTGTGAGATAGCGCAT TGTCATTAAG
CRP_ge4_R33_1824438-1824 + 47 6.55e-05 TGGCTTACGC ATGACGTTAATTGGTTCAC GTTTTGTGTG
CRP_ge4_R45_2433644-2433 + 66 7.08e-05 CAAAAATCAT TTAAATTGATCTTGGTCAG CATTTTTTTA
CRP_ge4_R9_819807-820007 - 74 7.08e-05 AAGGGATT TATATTTGATATTGCGGAC GGATTATACG
CRP_ge4_R49_79118-79318 + 10 8.27e-05 TAAGCATCA ATGATGAGATTGCAATCGC TTGCAAACCA
CRP_ge4_R6_2909828-29100 + 27 8.27e-05 CTTGGTGGGC AATATTTGAGCTGCCTCCC TGTTTTATCT
CRP_ge4_R52_2654142-2654 - 30 9.63e-05 CTAAACAAAA ATAGTGTGATAGGTTTGGT GGAATAAGCA
CRP_ge4_R6_2909828-29100 - 74 4.22e-04 ATTTTATG TAATTGTTATCTATAGACC ATGCTAGCAA
--------------------------------------------------------------------------------

### Sheet: Sheet 2
--------------------------------------------------------------------------------
Motif WRTGATNWAVATCACA MEME-1 sites sorted by position p-value
--------------------------------------------------------------------------------
Sequence name Strand Start P-value Site
------------- ------ ----- --------- ----------------
K52Q_ge4_R68_98819-99019 - 52 1.06e-09 CAGCCATTTA AGTGATAAAGATCACA ACCAAACAGC
K52Q_ge4_R186_479151-479 - 61 6.28e-09 TGGGAATATT AGTGATTAAAATCACA ATAAAATGAT
K52Q_ge4_R35_1100207-110 - 53 9.49e-09 CGCGCAAATA AGTGATAACAATCACA CCAAAGACAG
K52Q_ge4_R29_1427793-142 + 54 5.62e-08 CCCACTATAA ATTGATAAAAATCACA AAATGGCCAA
K52Q_ge4_R93_2845176-284 - 48 7.44e-08 TGCTTATTAT CGTGATGAAAATCACA GTGACTATGC
K52Q_ge4_R140_2433650-24 + 36 1.04e-07 CAACACTTAA GGTGATTAAAATCACA AAAATCATTT
K52Q_ge4_R183_676108-676 + 52 1.36e-07 GCAATCTAAT TGTGCTAAAGATCACA TATAAAAAGC
K52Q_ge4_R61_756541-7567 - 46 1.74e-07 CTCAAGATAA GGTGATCTAAATCACA TTATTTCCGC
K52Q_ge4_R15_11985-12185 - 44 3.68e-07 TAGAGATAGC AGTGATTCGGATCACA CCACCTGCCG
K52Q_ge4_R45_2457585-245 - 60 4.54e-07 AAAGGCATTG AGTGATAGCAATCACA CCTTTGTTAA
K52Q_ge4_R60_514666-5148 + 45 6.91e-07 CACCGCCAAC TGTGATGAGAGTCACA ATTAGCAACA
K52Q_ge4_R223_510903-511 - 31 8.53e-07 TTGGTTAGTT TGTGCCATAAATCACA GGATAGATGC
K52Q_ge4_R14_298641-2988 - 31 1.03e-06 AAATTAAAAC AGTGCTCACCATCACA GTTAACAATA
K52Q_ge4_R234_2230828-22 - 41 1.23e-06 TCATTTTTGA AGTGAGGCATATCACA ATAATATGGT
K52Q_ge4_R160_2826427-28 + 35 1.23e-06 CAAACTCAAT TGTGACACCAGTCACA TATAGGGCAA
K52Q_ge4_R85_2160527-216 + 44 2.09e-06 GTCAGATAGC CGTGACAAATATCACG CATATACCTA
K52Q_ge4_R67_2958486-295 + 47 2.09e-06 CTTGCAAAGC TTTGATATCGGTCACA GAACACCACT
K52Q_ge4_R230_1966994-19 + 54 2.46e-06 ATTGAGTCTC TTTGAGCAACATCACA CTCAAGACAG
K52Q_ge4_R40_897259-8974 + 37 2.88e-06 GTTTGATGTG AGCGAGCCAAATCACA AAAAACAGGA
K52Q_ge4_R31_1294309-129 + 84 2.88e-06 TTCCGGTTTT TATGATTAAAGTCACG T
K52Q_ge4_R66_1119780-111 - 29 3.36e-06 CCATGATCCC TGTGGCAACGATCACA AGACGGATCC
K52Q_ge4_R162_815256-815 + 34 4.50e-06 AACAGTAAAT TGTGATATGATTCACA CGCGGCTCCT
K52Q_ge4_R92_298071-2982 + 45 4.50e-06 TAGGCCGCGC AGTGATCAAAGTCTCG GCAGTGAAAG
K52Q_ge4_R7_994509-99470 + 23 4.50e-06 AACACCGAAA CATGACACAGGTCACA CTATGGCCCG
K52Q_ge4_R111_2619337-26 - 40 5.16e-06 TCCGGAGTTC AATGCCGAACATCACA GTAATGAGCC
K52Q_ge4_R38_1548914-154 + 48 5.16e-06 GATACAAATT AATGATATGAGTCACG TTAATGTGCA
K52Q_ge4_R78_598276-5984 + 38 5.91e-06 AAAGGCTAAA GTTGACAACAGTCACA GCATCTCCAA
K52Q_ge4_R58_150669-1508 - 28 6.76e-06 GCTTTCACTT TGTGATTTGAATCTCA CGCCGTGTCA
K52Q_ge4_R102_2918621-29 - 34 7.68e-06 CGACGATTTC AGCGCGACAGATCACA TATTTCTAGG
K52Q_ge4_R94_741741-7419 - 25 8.68e-06 TGCAGCCTGA AGTGATGTAAAGCACA CCTCAGGCTG
K52Q_ge4_R31_1294309-129 - 33 8.68e-06 TAAATAAATC AACGAGAAATATCACA GCGCAGCATG
K52Q_ge4_R40_897259-8974 - 67 9.81e-06 GGGTGGATAA GTTGAGTAGGATCACA TCAATCCTGT
K52Q_ge4_R178_802976-803 - 47 1.11e-05 TTTTGGTGTC AATGATCACCTTCACA CCATGGCTTT
K52Q_ge4_R130_1606324-16 + 44 1.11e-05 TGCGAAATTA TTTGATGTTCATCACA TTAATTTTAC
K52Q_ge4_R59_1305910-130 + 45 1.11e-05 GATTTTATAA GGTGATCAGTGTCACG TTAAGTTATG
K52Q_ge4_R22_1174844-117 + 46 1.11e-05 GCGAAGAATT TGTGGTTTATGTCACA GCAAAAGAAA
K52Q_ge4_R158_1637818-16 + 21 1.39e-05 CCGCGAATCC GGTCATAAAAATCACA TCCGCGCGGT
K52Q_ge4_R81_375094-3752 + 44 1.39e-05 GTTCGCTATC CGCGATACGGATCACG GAAACAGGGT
K52Q_ge4_R224_196267-196 - 35 1.55e-05 ACGATAAAAA AATGAGTTTCATCACA TTTTTTCGCG
K52Q_ge4_R150_2768483-27 - 39 1.55e-05 TAACTTAAAA GTTGACCTATGTCACA TTACCTAGAA
K52Q_ge4_R262_2611736-26 - 39 1.73e-05 TTAGGCCTGC GTTGACATCCATCACG TCTTGCTCAC
K52Q_ge4_R40_897259-8974 - 14 1.73e-05 GCTCACATCA AACGATAGAGATCACG AAAATACGCC
K52Q_ge4_R35_1100207-110 - 1 1.73e-05 TTCATAATTA ATCGATTTGCATCACA
K52Q_ge4_R13_1015794-101 + 52 1.73e-05 AAAATTAAAA TTTGACCATTATCACA CCTTAATACG
K52Q_ge4_R97_79119-79319 + 54 1.92e-05 ATGACTAAAC ATTGACTCTGGTCACA TTTTTATCCT
K52Q_ge4_R28_1224695-122 + 36 1.92e-05 AAATTGACGC TGTGATACTGGTCTCA TAATCTGGCG
K52Q_ge4_R5_239487-23968 + 51 2.12e-05 ATCTGTCCGG CGTGAAATCCATCACG GCAACCTCTG
K52Q_ge4_R114_389627-389 - 22 2.35e-05 TGACACCCAC TTTGCGATAGGTCACG TAAACACCGA
K52Q_ge4_R242_2754798-27 + 49 2.85e-05 CCATGAAAAC AACGAAGTAAATCACA GCAAAAGCTA
K52Q_ge4_R145_1196528-11 - 40 2.85e-05 TTCGGGGAAG TGTGATTAGCGTCTCG GATCTGTCCT
K52Q_ge4_R99_1307957-130 + 41 2.85e-05 TCGCCAGTTC AATGGTGGCAATCACA TCGGCCATCG
K52Q_ge4_R33_972331-9725 - 48 2.85e-05 TGCCGCTTTC AGTGGGATAAGTCTCA TGTATTGCCC
K52Q_ge4_R7_994509-99470 - 67 3.14e-05 TAATTTTTAA GTTGATGTAAATCTCG TTTTTGTTAT
K52Q_ge4_R179_2255043-22 + 37 3.44e-05 CAATTAAAGC CATGCTAGCGGTCACA CCGGTGACAA
K52Q_ge4_R103_209311-209 - 31 3.44e-05 CGCTTTTGTC AATGATGAGCTTCACG CCAGCGTATT
K52Q_ge4_R212_818092-818 + 40 3.77e-05 TCTGAGTAGG CGTGATAAAGATCATG GCGTCGGATC
K52Q_ge4_R133_921519-921 - 33 3.77e-05 TGGACAAATT TGTGATTAAGATCTAA TATTTTGGCG
K52Q_ge4_R105_89673-8987 - 41 3.77e-05 AAGCGATCGC CACGACGCAAATCACG GCCAAAATTA
K52Q_ge4_R147_2003101-20 - 41 4.12e-05 CCATTATTGC AGCGATGTCGATCACT GAAGAGCGTA
K52Q_ge4_R109_1376887-13 + 81 4.12e-05 CGTGGACGCA GGTGAGCCACTTCACG CAGA
K52Q_ge4_R97_79119-79319 - 13 4.12e-05 TTGGTTTGCA AGCGATTGCAATCTCA TCATTGATGC
K52Q_ge4_R212_818092-818 - 82 4.50e-05 CAT TTTGCGTTGTATCACA TAATTCATCG
K52Q_ge4_R208_1131949-11 + 43 4.50e-05 CTGATTGCAC AATGGCAGCCATCACA GCTGCCATTG
K52Q_ge4_R229_748512-748 + 37 4.90e-05 GCTAGGAAAA ATTGAATTTCATCACA AAAATTTCTT
K52Q_ge4_R191_225657-225 + 19 4.90e-05 ATGATGAGCA GATGCACCAAATCACA CGTTTAGCAT
K52Q_ge4_R89_449353-4495 - 75 4.90e-05 ATTTCTGCGC CTTGCCGTTGATCACA TAACTGGCGG
K52Q_ge4_R213_685505-685 - 49 5.34e-05 GTGCCCAATT AGTGAGTCATGTCACT CTATTTTCTG
K52Q_ge4_R202_136306-136 - 53 5.34e-05 AGCAGAAAAT ATTGAGCTTATTCACA CGGATGCACT
K52Q_ge4_R236_552290-552 + 22 5.80e-05 AAATTTATTC TTTGCTGACTATCTCA ACAGAGTTAC
K52Q_ge4_R107_800942-801 - 45 5.80e-05 CAAGAGTGCT TGCGAGCCATTTCACA ATTGAGACTG
K52Q_ge4_R70_1344561-134 - 54 5.80e-05 ATGCATAAAA CGTGCTAACTATCACT GATTCTAGAG
K52Q_ge4_R36_2781962-278 - 37 5.80e-05 TACGCAAAAA TGTGCACATGATCACG GTATGAAAAG
K52Q_ge4_R153_841426-841 + 52 6.30e-05 ACATTGATGC AGCGACTTACATCAAA TATTGCCCTA
K52Q_ge4_R29_1427793-142 + 71 6.30e-05 AAAATCACAA AATGGCCAATATCTCA CTCTCTTCGG
K52Q_ge4_R73_1154068-115 - 32 7.40e-05 ACTAAATAAC CTTGCACCAGGTCACA TCCCATCTCT
K52Q_ge4_R220_2162416-21 + 35 8.00e-05 GGGGGAGTTC CTTGCGGAAAGTCTCA GCTTCACTAT
K52Q_ge4_R173_418861-419 + 35 8.00e-05 AGGGTTCATC AAGGACATACATCACA CCGACTAAAC
K52Q_ge4_R252_616999-617 + 67 9.33e-05 AGTCACAGTA TTTGGTTACGATCTCG ATTCTCAACT
K52Q_ge4_R41_785218-7854 - 78 1.01e-04 TTCCGAT AATGACTAAGTTCAAA GTTTTTTCAG
K52Q_ge4_R218_2450918-24 + 63 1.17e-04 TGCCATGACC AATGCCCTGAATCACT GTTTAATTTC
K52Q_ge4_R143_1270139-12 + 58 1.25e-04 AATGTTGTAA AGTGACCGAATTCAAA GATTACTCTT
K52Q_ge4_R62_1670664-167 + 53 1.25e-04 GACCATGGWC AATGTTACCTATCACA AGTATCGGCA
K52Q_ge4_R42_922922-9231 + 55 1.35e-04 AGCACAAACT TGTGGAACCTGTCACG GTCATGGCCA
K52Q_ge4_R131_1096058-10 + 57 1.44e-04 CATCGACTCT GGTCATAAAAATCAAA AATTCATCCC
K52Q_ge4_R82_2513732-251 - 54 1.44e-04 GAAGCGTAAC TATGATTTGTTTCTCA TTTGTTTCGT
K52Q_ge4_R36_2781962-278 + 80 1.44e-04 GGACTACTGA CACGATTAAAATCAAG AAATC
K52Q_ge4_R163_687420-687 - 49 1.66e-04 ATGGAAAATA TGTGACGAAAGGCTCG GAATTTTGTT
K52Q_ge4_R148_1571035-15 - 35 2.02e-04 CGGCTGCTGA TGCGGGTTTGGTCACG GAAGTCACCA
K52Q_ge4_R71_119902-1201 - 44 2.60e-04 TCTTGCAAAA TACGATAACCGTCATA GACATTCTTT
K52Q_ge4_R18_1589249-158 - 45 3.30e-04 TAGGGATTTT TGTCAGGAAGGGCACA AGCTCACAGA
--------------------------------------------------------------------------------

### Sheet: Sheet 3
--------------------------------------------------------------------------------
Motif AWDBTGTGAYSNRKSYBRTTGM MEME-2 sites sorted by position p-value
--------------------------------------------------------------------------------
Sequence name Strand Start P-value Site
------------- ------ ----- --------- ----------------------
K52Q_ge4_R1_96116-96316 - 49 2.18e-07 GCCGATATTA TAGGTGTGATCGATGGTATTGC TTTCCAAACC
K52Q_ge4_R206_393552-393 - 47 2.53e-07 CACATCTGTT GATTTGTGACCAGTGCGGTAAC GTGATTGAAT
K52Q_ge4_R112_2477552-24 - 43 2.53e-07 AAATAAACAG GCTTTGTGACGGATGCGGATGC AACTGACGAA
K52Q_ge4_R203_352044-352 - 78 2.94e-07 T TTTGTGTGACATCGCCGATTGA TAACCAAGCC
K52Q_ge4_R156_2212012-22 - 56 3.41e-07 CCTGTTTTGA TATTTGCGACCTCGGCGATTGA TGCGGCGGCA
K52Q_ge4_R226_1000336-10 - 49 3.94e-07 GCCGGGCTTC ACTTTGTGACGCAGCATGTAGC GATTCACTAT
K52Q_ge4_R122_1888944-18 - 39 6.01e-07 GATGAGCGTT ATCTTGGGACCCGTGCTATTGA CGTACTGAAA
K52Q_ge4_R23_1266201-126 + 41 6.01e-07 GGACATGCGG TTTTTGTGAGCAATGCCACGGA AGCCGTGCGG
K52Q_ge4_R167_68125-6832 + 37 6.89e-07 GTATTTAAGA TTCTTGTGACGACGGATGTTGC TTCACGTGGC
K52Q_ge4_R16_192088-1922 + 45 6.89e-07 CCGAGCTGGG AAAGTGTGATTGCGCCGATTGA AGAGGTCGAT
K52Q_ge4_R249_38639-3883 + 31 7.88e-07 CTTGATTGCG TAATTGTGATGCGACTTGTTGA ACTTGATCGA
K52Q_ge4_R83_926401-9266 + 58 9.00e-07 AATTTTAATA AAGATGTGATCGATCATATTGC GAGTAATTTT
K52Q_ge4_R228_2849796-28 + 39 1.33e-06 TTCACTGTTG GTTGCGTGACGTAAGTTATTGA CTTGACGGCG
K52Q_ge4_R201_2654134-26 - 35 1.50e-06 CTAAACAAAA ATAGTGTGATAGGTTTGGTGGA ATAAGCAGTA
K52Q_ge4_R184_1033340-10 + 32 1.50e-06 ATTTTGTTTC AAAGTGTTACGCATGTCATGGA AGCTGATTTT
K52Q_ge4_R166_167138-167 + 36 1.70e-06 ACGCGCGACT ACTTTGTGATGCGCACGCTTGA AGCTGGGGCG
K52Q_ge4_R151_2663969-26 - 49 1.70e-06 TATATCTGCA ATACTATGACCCATGCCCTTGC TACCTGAGGC
K52Q_ge4_R109_1376887-13 - 47 2.17e-06 CGTCCACGTA CTAACGTGATCGGTGCGGTTGC GCGTGTTCGT
K52Q_ge4_R2_172018-17221 + 29 2.75e-06 CTGATAGTGA TGTTTGTGATCAGTTTGGTAGC GTTTGCCATT
K52Q_ge4_R88_563441-5636 + 40 3.47e-06 TTTGATGCGA TCCTTGTGACGGCTGCTGCGGC AAAAGTGCCG
K52Q_ge4_R100_2462297-24 - 46 4.35e-06 AAATCCTTTG ATTATGTGTTGGATGCGATTGA CAGCTTGAAA
K52Q_ge4_R3_2699305-2699 + 20 5.42e-06 AATATCCCTG ACTCTGTGATGTAATCGCTTGC GCTCACAGCC
K52Q_ge4_R52_818745-8189 - 45 6.04e-06 GCCGATCTCC CAACCGTGACCCCTGACATTGA AAGCCAGCAG
K52Q_ge4_R108_937929-938 - 42 7.48e-06 GGAATTTTCA AAGCTGTGGGAGAGGCGCTGGA ATGCCGGGTT
K52Q_ge4_R199_111080-111 - 39 1.02e-05 ACCTTTCCAC AAGGCATGACGCATCTCATTGA CTTGCGCATA
K52Q_ge4_R154_916307-916 - 75 1.02e-05 CATC TTGTTGCGAGCCGGCTGGTTAA TCCAGATTTG
K52Q_ge4_R141_2883119-28 - 34 1.02e-05 CGGCTGAAAG GAGTTGTGACATGCGCGTTTGA TCTAACCATT
K52Q_ge4_R129_32551-3275 + 28 1.13e-05 TGTGTATTTC GTTCTGTGACGAGCGCTGCAAA GGGTGCGCTT
K52Q_ge4_R123_1167745-11 - 35 1.13e-05 TTCGGCGGTG AAGGTGTGATCACCACTGCAGA CAGCCGTATC
K52Q_ge4_R216_713872-714 + 60 1.25e-05 AAGATGTTGA ATATTGTTACCTGAGTTGTTTA GAATTTAATC
K52Q_ge4_R137_985781-985 + 48 1.25e-05 ATTGCCTTTT ATATCGGGATCAATGTCGTGGA AAATTATTTA
K52Q_ge4_R24_2184757-218 - 44 1.25e-05 GTGAAAGATC AAGGTGTGACTAAGCGGGTTAA TTTTGAACTG
K52Q_ge4_R231_2595863-25 - 34 1.38e-05 CTAATCTCGT AATTTGTTAGGTGTAAGGTAGA ATCGGGCGCA
K52Q_ge4_R186_479151-479 - 7 1.38e-05 CATTACATTC ATTTGGTGACGCAACCGATAAA TCAACA
K52Q_ge4_R34_401164-4013 + 32 1.38e-05 TAAAGAGAGG CTGCCGTGATGTAGCCTCTTGC TTTATCTCAG
K52Q_ge4_R200_2252860-22 - 26 1.52e-05 GACACAGAAA ATTCTGTGAGAGACCTTATAAA TTCAAGGCTA
K52Q_ge4_R43_1877636-187 + 34 1.52e-05 CTTCTTTCTC GGTTTGTGACAGAGGAGGAAGC ACTTTCTTAA
K52Q_ge4_R12_518265-5184 + 46 1.52e-05 GAATCGTTAG CGGGTGTGAGCTGTGATGTCGA AATCGCGTCT
K52Q_ge4_R104_1036708-10 + 37 1.67e-05 TACGTGATTG AACGTGTGATTCAACAGCTTGA AAAAGGCGAA
K52Q_ge4_R30_1127663-112 - 53 1.84e-05 ACTATCACTA GTACTGCGACCAATGCGACTAC CACAGTCACA
K52Q_ge4_R75_1028033-102 - 53 2.22e-05 AATCATCACA AATCTGTGGACTAGGTGACTGA TTTTTTGAAC
K52Q_ge4_R74_1856362-185 + 34 2.22e-05 ATTTTTTGCA AATTTGTGGGCAATATCGTCGA AATTGCGATC
K52Q_ge4_R136_608777-608 + 43 2.66e-05 GCAACAGATA ACCTTGCGATGGCCGTCATGGA CATTGCAAGA
K52Q_ge4_R48_464136-4643 - 76 2.66e-05 CCC AAACCGTGATCAACATGGTCGC TTTGACCTGA
K52Q_ge4_R247_395425-395 - 35 3.19e-05 ATTAAAGTGA TGCCTGTGACCAATAGTGTAGC GGCAAAGACA
K52Q_ge4_R114_389627-389 - 45 3.19e-05 TTTCAGTGCA TCATTATGAGCGAACTCATTGA CACCCACTTT
K52Q_ge4_R146_2388560-23 - 34 3.80e-05 GGACATCGAA TTATTGAGATCGGTGCAGTTGA AATTATCAAC
K52Q_ge4_R17_284810-2850 + 44 3.80e-05 GCGCTGGATA TTTCTGTGATAGAGCTTGCATA TCTTGAATCT
K52Q_ge4_R139_678061-678 - 51 4.15e-05 TCGATTTAAG GTTCTGCTAGGCGTGATATTGC TTTTTCCCAT
K52Q_ge4_R86_20778-20978 - 36 4.15e-05 TCCACATCAG GATGGGTGATAGGTCACGCTGC ACAGTCGAAA
K52Q_ge4_R138_655150-655 + 41 4.92e-05 AAATCGTAGA TGTGCGTGACATTGGCGATTGC AATCGTGCTG
K52Q_ge4_R180_1716936-17 + 34 5.35e-05 AAATTTTCAC GATGTGTTGTACGTGTCGTAGA AAAAAGTACT
K52Q_ge4_R122_1888944-18 + 11 5.35e-05 GGCTCTTGCG ATGGGGTTATGGATGTTATTTC AGTACGTCAA
K52Q_ge4_R251_699432-699 + 1 6.32e-05 . ATAGCGTTACCAATTCGGTAAC ATGATTAACT
K52Q_ge4_R255_92004-9220 - 74 6.85e-05 GGCAC ACCTTGTGAGCAAGTCGGATTA CAAAGACAAC
K52Q_ge4_R141_2883119-28 + 70 6.85e-05 CAGCCGTTCC TCTTTGTGAACTCTCCGGTGTC GGGGCCAAA
K52Q_ge4_R210_2667812-26 - 41 1.02e-04 ATGTGAATGA AATCTGTGAGTTACTGTATAGA TTTACCAATA
K52Q_ge4_R161_1022280-10 - 43 1.02e-04 CAGGTACGCG ATAATGTGACGCCAGACACCGA CTTCCTACTG
K52Q_ge4_R264_791188-791 + 6 1.18e-04 TGGTT AAGTGGTTACCGAGGTCCTGTA CCACATCAAT
K52Q_ge4_R86_20778-20978 + 78 2.43e-04 TTATCATGCT AGGGTATGAGCAGGGTTCAAGA G
--------------------------------------------------------------------------------
