## Supplementary material for "Actuation of CRP activating region 3 by acetylation modulates *V. cholerae* sugar utilization and virulence": Table S5

### Sheet: Table of contents
Table S5: Strains, plasmids, and primers used in this study
Sheet 1	List of strains and plasmids used in this study.
Sheet 2	List of primers used in this study.

### Sheet: Sheet 1
List of strains and plasmids used in this study.
Strain name	Description	Reference or source
WT CRP	Vibrio cholerae O1 El Tor strain C6706str2 (1961 Peru isolate; lab strain, quorum sensing-competent), streptomycin resistant (SmR), lacZ+	1
WT CRP-V5	C6706-derived strain with crp (VC2614) tagged with V5-His in the native locus. SmR, lacZ+	2
CRP K52Q	V. cholerae C6706 with a point mutation on crp (A156G) that encodes the lysine (K) to glutamine (Q) substitution (K52Q). V5-His tagged in the native locus. SmR, lacZ+	2
CRP K52R	V. cholerae C6706 with a point mutation on crp (A157G) that encodes the lysine (K) to arginine (R) substitution (K52R). V5-His tagged in the native locus. SmR, lacZ+	This study.
CRP 3×Q	V. cholerae C6706 with point mutations on crp (A66G, A78G, A105G) that encodes K22Q, K26Q, and K35Q substitutions, generating the CRP 3×Q strain. V5-His tagged in the native locus. SmR, lacZ+	This study.
CRP 4×Q	V. cholerae C6706 with point mutations on crp (A66G, A78G, A105G, A156G) that encodes K22Q, K26Q, K35Q and K52Q substitutions, generating CRP 4×Q strain. V5-His tagged in the native locus. SmR, lacZ+	2
CRP 4×R	V. cholerae C6706 with point mutations on crp (A67G, A79G, A106G, A157G) that encodes K22R, K26R, K35R and K52R substitutions, generating CRP 4×R strain. V5-His tagged in the native locus. SmR, lacZ+	2
∆crp	V. cholerae C6706 with an in-frame deletion in crp (VC2614).	2
∆hfq	V. cholerae C6706 with an in-frame deletion in hfq (VC0347).	This study.
DH5α λpir	Escherichia coli strain used for cloning purposes. Genotype F⁻ φ80dlacZΔM15 Δ(lacZYA-argF)U169 recA1 endA1 hsdR17(r_K⁻ m_K⁺) phoA supE44 thi-1 gyrA96 relA1 λpir	3
SM10 λpir	E. coli S17-1 derived strain used as donor strain in conjugations. Genotype thi-1 thr leu tonA lacY supE recA::RP4-2-Tc::Mu λpir	3
Plasmids	Description	Source
pWM91	R6Kγ-based suicide plasmid with AmpR, sacB, lacZα (from pBluescript II SK⁺), f1 ori, unique endonuclease sites (BamHI, NotI, SacI, SmaI, SpeI, XhoI), and oriT for conjugation.	4
pFLAG-CTC	Cytoplasmic expression vector for C‑terminal FLAG‑tagged proteins under the tac promoter. AmpR.	Sigma-Aldrich
References
(1) K. H. Thelin, R. K. Taylor, Toxin-coregulated pilus, but not mannose-sensitive hemagglutinin, is required for colonization by Vibrio cholerae O1 El Tor biotype and O139 strains. Infect. Immun. 64, 2853-2856 (1996).
(2) J. A. Gibson, M. J. Gebhardt, R. E. R. S. Santos, S. L. Dove, P. I. Watnick, Sequestration of a dual function DNA-binding protein by Vibrio cholerae CRP. Proc. Natl. Acad. Sci. 119, e2210115119 (2022).
(3) V. L. Miller, J. J. Mekalanos, J, A novel suicide vector and its use in construction of insertion mutations: Osmoregulation of outer membrane proteins and virulence determinants in V. cholerae requires toxR. J. Bacteriol. 170(6), 2575-2583 (1988).
(4) W. W. Metcalf, et al., Conditionally replicative and conjugative plasmids carrying lacZ alpha for cloning, mutagenesis, and allele replacement in bacteria. Plasmid 35, 1–13 (1996).

### Sheet: Sheet 2
List of primers used in this study.
Primer name	Sequence (5'→3')
Mutagenesis
3×Q-chr-1	AATTGGGTACCGGGCCCCCCCGATTCCATCGTCCGTTCAATG
3×Q-chr-2	CCTTCTTCATCTTTGATCAGTACCGCAACTGAACCTTTTAC
3×Q-chr-3	CTGATCAAAGATGAAGAAGG
3×Q-chr-4	CTTATCGATACCGTCGACCTCGAGCACAAGTTCAGCCACAAG
K52R-1	ATTGGGTACCGGGCCCCCCAGCGTGTTCCTACGGTCGA
K52R-2	TACCTTCTTCATCTCTGATCAGTACCGCAACTGAACCTTTTACGATGTAGT
K52R-3	TGCGGTACTGATCAGAGATGAAGAAGGTAAAGAGATGATTCTCTCTTACCT
K52R-4	CTTATCGATACCGTCGACCTCGATCTGCGCCAACATGGCTTTA
crbZ overexpression (pFLAG-CTC) and strand-specific RT
VC0303-pflag-fw	GAGATATCATATGAAGCTTCTTCCCGTTTCGCTCGCGTAT
VC0303-pflag-rv	TCTGGTACCCGGGAATTCTCGAAACCCTGCGATTTACCATAAC
qRT-PCR
crbZ-qRT-fw	GGTACTCGACAGCATTCCTTC
crbZ-qRT-rv	CGCTAAACCAACATAAACCCC
crbS HK-qRT-fw	CCTGTTTGCCTCATCTTTATCTG
crbS HK-qRT-rv	AGATCGATTTTGCCGGACTC
crbR-qRT-fw	TGGTATCGCAGGTGAAAAGTC
crbR-qRT-rv	CATTACCGACAAAGCCATCAAC
acs1-qRT-fw	TGGTTCTTAAGCGTACTGGC
acs1-qRT-rv	AGGATAAACAGCGGATCTTCG
clpX-qRT-fw	GGTTATGTGGGCGAAGATGTAG
clpX-qRT-rv	CACGTGTGATGGATGGGTTT
RNA circularization
R1	TTGGTTGGCGAGTTTTAGCG
F1	CCGTAAAACGTCCACGAGGT
Underlined sequences = overlap sequences to pWM91 or pFLAG digested with XhoI for Gibson Assembly.
